# *Plagl1* and *Lrrc58* control mammalian body size by triggering target-directed microRNA degradation of miR-322 and miR-503

**DOI:** 10.1101/2025.06.30.662380

**Authors:** Collette A. LaVigne, Jaeil Han, He Zhang, Sihoon Cho, Minseon Kim, Komal Sethia, Bret M. Evers, Asha Acharya, Tsung-Cheng Chang, Joshua T. Mendell

**Affiliations:** Department of Molecular Biology, University of Texas Southwestern Medical Center, Dallas, TX 75390, USA; Department of Microbiology and Molecular Biology, Chungnam National University, Daejeon, Republic of Korea; Department of Health Data Science and Biostatistics, Peter O’Donnell Jr. School of Public Health, University of Texas Southwestern Medical Center, Dallas, TX 75390, USA; Department of Microbiology, University of Texas Southwestern Medical Center, Dallas, TX 75390, USA; Department of Pathology, University of Texas Southwestern Medical Center, Dallas, TX 75390, USA; Department of Ophthalmology, University of Texas Southwestern Medical Center, Dallas, TX 75390, USA; Harold C. Simmons Comprehensive Cancer Center, University of Texas Southwestern Medical Center, Dallas, TX 75390, USA; Hamon Center for Regenerative Science and Medicine, University of Texas Southwestern Medical Center, Dallas, TX 75390, USA; Howard Hughes Medical Institute, University of Texas Southwestern Medical Center, Dallas, TX 75390, USA

## Abstract

Precise control of microRNA (miRNA) expression is critical during development. An important mechanism of miRNA regulation is target-directed microRNA degradation (TDMD), a pathway in which the binding of miRNAs to specialized trigger RNAs induces ubiquitylation and decay of associated Argonaute (AGO) proteins by the ZSWIM8 ubiquitin ligase. Concomitant release of miRNAs results in their rapid turnover. ZSWIM8-deficient mice exhibit reduced body size, cardiopulmonary and neurodevelopmental defects, and perinatal lethality. Despite widespread dysregulation of miRNAs in these animals, the vast majority of presumptive trigger RNAs that induce decay of ZSWIM8-regulated miRNAs remain undefined. Here, using AGO crosslinking and sequencing of hybrids (AGO-CLASH), a high-throughput method for identifying miRNA binding sites, we report the identification of *Plagl1* as a TDMD trigger for miR-322-5p, and *Lrrc58* and *Malat1* as TDMD triggers for miR-503-5p in mouse embryonic fibroblasts (MEFs). In mice, deletion of the miR-322-5p and miR-503-5p trigger sites in the *Plagl1* and *Lrrc58* 3′ UTRs, respectively, abrogated TDMD of these miRNAs and resulted in miR-322/503-dependent embryonic growth restriction, recapitulating a key feature of the *Zswim8^—/—^* phenotype. Thus, *Plagl1* and *Lrrc58* act as triggers for degradation of miR-322-5p and miR-503-5p, revealing a noncoding function for these mRNAs as regulators of mammalian body size.
