## Supplemental Table S1 for "*Plagl1* and *Lrrc58* control mammalian body size by triggering target-directed microRNA degradation of miR-322 and miR-503"

### Sheet: Top 3 candidate triggers
Supplemental Table S1. Top candidate trigger RNAs for enriched TDMD-regulated miRNAs identified by AGO-CLASH.
miRNA	Trigger candidate	5' - miRNA - 3' Trigger candidate	Seed type	Region	Central mismatches	3' end consecutive base pairs	Seed conservation	3' end conservation	3' end minimum free energy	Rank
mmu-miR-7a-5p	Cyrano	TGGAAGACTA--GTGATTTTGTTGT ||||||||....||||||||||||| ACCTTCTGTAACCACTAAAACAACA	8mer	noncoding exon	4	13	4.38	4.66	-20.8	1
mmu-miR-29b-3p	Nrep	TAGCACCATTTGAAATCAGTGTT ||||||||......||||||||. ATCGTGGT---AAGTAGTCACAG	8mer	3'UTR	4	8	4.92	4.71	-16.5	1
mmu-miR-30b-5p	Serpine1	TGTAAACAT----CCTACACTCAGCT ||||||||.....|||||||||.|.. ACATTTGTTCAGTGGATGTGAGACTT	8mer	3'UTR	5	9	2.53	1.28	-20.2	1
mmu-miR-322-5p	Plagl1	CAGCAGCAATTCATGTTTTGGA .||||||....||||||||||| ATCGTCGA---GTACAAAACCT	7mer-A1	3'UTR	3	11	1.97	0.379	-18.1	1
mmu-miR-322-5p	Sms	CAGCAGCAATTCATGTTTTGGA .|||||||.|||||||.||..| TTCGTCGTAAAGTACAGAA-TT	7mer-m8	3'UTR	1	7	0.633	1.18	-16.7	2
mmu-miR-322-5p	Syt4	CAGCAGCAA----TTCATGTTTTGGA .|||||||.....|||||||.||..| TTCGTCGTCAAATAAGTACAGAATGT	7mer-m8	3'UTR	5	7	3.17	2.64	-16.2	3
mmu-miR-503-5p	Malat1	TAGCAGCGGG----AACAGTACTGCAG |||||||.|.....||||||||||||. ATCGTCGTCTAACCTTGTCATGACGTG	7mer-A1	noncoding exon	7	12	3.01	1.59	-23.8	1
mmu-miR-503-5p	Elmod2	TAGCAGCGGGAACAGTACTGCAG .||||||...|.|||||||||.. TTCGTCGG--TAGTCATGACGGT	6mer	3'UTR	1	9	0.237	0.365	-20.8	2
mmu-miR-503-5p	Lrrc58	TAGCAGCGGGAACAGTACTGCAG ||||||||....||..||||||| ATCGTCGCA-AAGTGTTGACGTC	8mer	3'UTR	3	7	2.1	1.67	-20.6	3
mmu-miR-335-3p	Lpar4	TTTTTCATTATTGCTCCTGACC |||||||...||.||||||||| AAAAAGTT-AAATGAGGACTGG	7mer-A1	3'UTR	2	9	0.902	0.778	-25.4	1
mmu-miR-335-3p	Dnal1	TTTTTCATTATTGCTCCTGACC .||||||......|.||||||. CAAAAGTC----TGGGGACTGT	6mer	3'UTR	5	6	1.15	0.481	-19.2	2
mmu-miR-335-3p	Lcp2	TTTTTCATTATTGCTCCTGACC |||||||...|||||||..|.. AAAAAGTC-GAACGAGGTGTAA	7mer-A1	3'UTR	2	7	0.356	0.549	-18.3	3
mmu-miR-450b-5p	Rdx	TTTTGCAGT---ATGTTCCTGAATA |||||||......||||||||..|| AAAACGTTTACCGACAAGGACAAAT	7mer-A1	3'UTR	6	8	1.44	1.95	-17.8	1
mmu-miR-154-3p	Atxn3	AATCATACA-CGG-TTGACCTATT ||||||||..||..||||||.|.. TTAGTATGGTGCATAACTGGGTCG	7mer-m8	3'UTR	2	6	0.369	0.461	-17.2	1
mmu-miR-154-3p	Ildr2	AATCATACA---C-GGTTGACCT---ATT .||||||||...|.||.||||||...|.| ATAGTATGTCGGGTCCCACTGGAACTTGA	8mer	3'UTR	4	6	0.256	0.0432	-16.8	2
mmu-miR-154-3p	Rab14	AATCATACA-CGGT---TGACCTATT |||||||.|..|||.....||||||. TTAGTATATAACCACTGTTTGGATAG	6mer	3'UTR	4	6	2.98	2.64	-16.7	3
mmu-miR-495-3p	Ppp3ca	AAACAAACA------TGGTGCACTTCTT ||||||||.......||||||.|||||. TTTGTTTGACTTTACACCACG-GAAGAT	7mer-m8	3'UTR	7	6	0.937	0.436	-20.9	1
mmu-miR-495-3p	Cpeb4	AAACAAACATG-GTGCACTTCTT .||||||...|.|.||||||||| ATTGTTTT--CTCCCGTGAAGAA	7mer-A1	3'UTR	2	9	4.17	3.47	-20.1	2
mmu-miR-495-3p	Frem1	AAACAAACA-----TGGTGCACTTCTT .||||||.......|..|||||||||| GTTGTTTCGTTCGAAGGACGTGAAGAA	6mer	5'UTR	7	10	0.94	0.525	-19.2	3
mmu-miR-485-3p	Psmc6	AGTCATACA--CGGCTCTCCTCTC |||||||......||||||||||. TCAGTATTCTTTACGAGAGGAGAT	6mer	3'UTR	6	10	1.47	0.835	-24.3	1
mmu-miR-485-3p	Ugcg	AGTCATACA----C-GGCTCTC---------CTCTC .||||||......|.|||||||.........||||| CCAGTATTGATCTGACCGAGAGTGACGCGTCGAGAG	6mer	3'UTR	6	7	3.42	1.97	-21.9	2
mmu-miR-485-3p	Atp5a1	AGTCATACA--C-GGCTCTCCTCTC .||||||||..|.||||.||||||. ACAGTATGTCCGACCGACAGGAGAC	8mer	3'UTR	3	6	0.373	0.119	-21.8	3
mmu-miR-543-3p	Ccnt2	AAACATTCGCGGTGCACTTCTT |||||||.....||||||||.. TTTGTAAA-TTTACGTGAAGTG	6mer	3'UTR	4	8	2.17	5.11	-18.7	1
mmu-miR-543-3p	Gm15477	AAACATTCGCGGTGCACTTCTT .|||||||...||||||..||. CTTGTAAG--TCACGTGTTGAG	7mer-m8	noncoding exon	2	6	0.39	0.0919	-18.3	2
mmu-miR-543-3p	Adam22	AAACATTCGCGGTGCACTTCTT ||||||||...||||||.|||. TTTGTAAG--TCACGTGTAGAT	7mer-m8	3'UTR	2	6	1.79	1.25	-18.2	3
mmu-miR-376b-3p	Zbtb1	ATCATAGA-GGAAC-ATCCACTT .|||||||.||.||.|||||||. AAGTATCTACCCTGATAGGTGAC	8mer	3'UTR	1	7	0.763	0.161	-18.1	1
mmu-miR-376b-3p	Ccr2	ATCATAGAGGAAC-ATCCACTT .||||||.|.|.|.||||||.| -AGTATCCCGTCGGTAGGTGGA	6mer	3'UTR	1	6	0.0458	0.032	-17.7	2
mmu-miR-376b-3p	Lfng	ATCATAGA--GGAACATCCACTT .||||||....||||..|||||| AAGTATCGAGACTTG-GGGTGAA	7mer-A1	3'UTR	4	6	0.298	0.446	-17.6	3
