## Supplemental Table S2 for "*Plagl1* and *Lrrc58* control mammalian body size by triggering target-directed microRNA degradation of miR-322 and miR-503"

### Sheet: oligos
Supplemental Table S2. Sequences of nucleic acids used in this study.
Oligos for AGO-CLASH
CLASHRiL19 (roJH031) - RNA oligo	/5Phos/rArGrArUrCrGrGrArArGrArGrCrArCrArCrGrUrC/3SpC3/
D501_qPCR (oJH1014)	AATGATACGGCGACCACCGAGATCTACACTATAGCCTACACTCTTTCCCTACACGACGCTCTTCCGATCT
D701_qPCR (oJH1015)	CAAGCAGAAGACGGCATACGAGATCGAGTAATGTGACTGGAGTTCAGACGTGTGCTCTTCCGATCT
i16RT (oJH1016)	CAGACGTGTGCTCTTC
InvAR19 (oJH1017)	CAGACGTGTGCTCTTCCGA
InvRand3Tr3 (oJH1018)	/5Phos/NNNNNNNNNNAGATCGGAAGAGCGTCGTGT/3SpC3/
miR-eCLIP_probe_1 (oJH1023)	/5Biosg/CAC TCCAAAACATGAATTGCTGCTG CTCCAC CTGCAGTACTGTTCCCGCTGCTA CGACTA AATAGGTCAACCGTGTATGATT ACCCAG AAGAAGTGCACCGCGAATGTTT TCCTAA TATTCAGGAACATACTGCAAAA TCC
miR-eCLIP_probe_2 (oJH1024)	/5Biosg/CAC GGTCAGGAGCAATAATGAAAAA CTCCAC AAGAAGTGCACCATGTTTGTTT CGACTA AAGTGGATGTTCCTCTATGAT ACCCAG ACAACAAAATCACTAGTCTTCCA TCCTAA GAGAGGAGAGCCGTGTATGACT TCC
D501 (oJH1090)	AATGATACGGCGACCACCGAGATCTACACAGGCTATAACACTCTTTCCCTACACGACGCTCTTCCGATCT
D502 (oJH1091)	AATGATACGGCGACCACCGAGATCTACACGCCTCTATACACTCTTTCCCTACACGACGCTCTTCCGATCT
D503 (oJH1092)	AATGATACGGCGACCACCGAGATCTACACAGGATAGGACACTCTTTCCCTACACGACGCTCTTCCGATCT
D504 (oJH1093)	AATGATACGGCGACCACCGAGATCTACACTCAGAGCCACACTCTTTCCCTACACGACGCTCTTCCGATCT
D701 (oJH1056)	CAAGCAGAAGACGGCATACGAGATCGAGTAATGTGACTGGAGTTCAGACGTGTGCTCTTCCGATC
D702 (oJH1057)	CAAGCAGAAGACGGCATACGAGATTCTCCGGAGTGACTGGAGTTCAGACGTGTGCTCTTCCGATC
D703 (oJH1058)	CAAGCAGAAGACGGCATACGAGATAATGAGCGGTGACTGGAGTTCAGACGTGTGCTCTTCCGATC
D704 (oJH1059)	CAAGCAGAAGACGGCATACGAGATGGAATCTCGTGACTGGAGTTCAGACGTGTGCTCTTCCGATC
D705 (oJH1060)	CAAGCAGAAGACGGCATACGAGATTTCTGAATGTGACTGGAGTTCAGACGTGTGCTCTTCCGATC
D706 (oJH1095)	CAAGCAGAAGACGGCATACGAGATACGAATTCGTGACTGGAGTTCAGACGTGTGCTCTTCCGATC
D707 (oJH1096)	CAAGCAGAAGACGGCATACGAGATAGCTTCAGGTGACTGGAGTTCAGACGTGTGCTCTTCCGATC
Northern Blot Probes
mmu-miR-16-5p	CGCCAATATTTACGTGCTGCTA
mmu-miR-322-5p	TCCAAAACATGAATTGCTGCT	Qiagen miRCURY LNA miRNA Detection probe (#339111 YD00615134-BCA)
mmu-miR-322-3p	TTGCAGCGCTTCATGTTT	Qiagen miRCURY LNA miRNA Detection probe (#339111 YD00616200-BCA)
mmu-miR-503-5p	AGTACTGTTCCCGCTGCTA	Qiagen miRCURY LNA miRNA Detection probe (#339111 YD00615514-BCA)
mmu-miR-503-3p	CCAGGCAGTGGAAACAATACT	Qiagen miRCURY LNA miRNA Detection probe (#339111 YD00615507-BCA)
sgRNA for trigger site KO in cells
Plagl1 guide 1	AGATAATGAGGATAATATGA
Plagl1 guide 2	ACTGTGTGTAGCCTAGGAAG
Lrrc58 guide 1	TGCTCAGAGTAGTTGTGTGT
Lrrc58 guide 2	ATCTTACTACACTATTCCGA
Malat1 guide 1	AGAATGCATTGTGACGCGAC
Malat1 guide 2	TTACAGACCACACAGAATGC
Lpar4 guide 1	ATTCTTCATGTTAAATGTTG
Lpar4 guide 2	TATATTAGTAGTTTTTAAGG
Dnal1 guide 1	TCCTGGGGCTGACCTAAATG
Dnal1 guide 2	AAAGCAGGGAGTCTTTTACC
Rdx guide 1	TCAGTTGTTACAGTGTTGAA
Rdx guide 2	GTATTATCCAAGATTAGAGA
sgRNA sequences for mice generation
Plagl1 guide 1	CACGTGATTATAAGATAATG
Plagl1 guide 2	AACTGTGTGTAGCCTAGGAA
Lrrc58 guide 1	TGCTCAGAGTAGTTGTGTGT
Lrrc58 guide 2	AATCTTACTACACTATTCCG
Mouse Genotyping Primers	forward	reverse
Plagl1 delta322ts	GTGCATTCTGTAATCAAACTGC	AAACGCCATACAAAGATTATCC
Lrrc58 delta503ts	GTAAATTTGAGGCCAACCT	CTTACAGATGCTTACTTGGCG
miR-322/503 Set 1 (Jones et al 2023)	GCTTGAGTAGCCAGCAATGTA	ACCCAGTCAGAGTCACAGAT
miR-322/503 Set 2 (Jones et al 2023)	TCCACTGCCTGGGTAAGTCT	ACCCAGTCAGAGTCACAGAT
Zswim8 Set 1 (Jones et al 2023)	CTCTTCCCTCCCTGCCTGCTA	CAGCAGGGCTTTGACCTAAAGGG
Zswim 8 Set 2 (Jones et al 2023)	ATGTGAGCCCCTTTACCTCC	AGCCAGCAGTGAGAAGATGT
CRISPRi sgRNA cloning oligos (sgRNA sequence in bold)
sgNT	tcccttggagaaccaccttgttggGGGAACCACATGGAATTCGAgtttaagagctaagctggaaacagcata
Cyrano	tcccttggagaaccaccttgttggACAAGTACTCCGCTTCTCACgtttaagagctaagctggaaacagcata
Plagl1_sg1	tcccttggagaaccaccttgttggGGCGGCAACCCATCCCGTCGgtttaagagctaagctggaaacagcata
Plagl1_sg2	tcccttggagaaccaccttgttggGGCCTGAGTCCGGCTAGGGTgtttaagagctaagctggaaacagcata
Sms_sg1	tcccttggagaaccaccttgttggGCGCGGCAGGCTGAACAATGgtttaagagctaagctggaaacagcata
Sms_sg2	tcccttggagaaccaccttgttggGGGCGCAGCGCACTCCCCGCgtttaagagctaagctggaaacagcata
Syt4_sg1	tcccttggagaaccaccttgttggGCACCCTGCCCTGTTCCTGTgtttaagagctaagctggaaacagcata
Syt4_sg2	tcccttggagaaccaccttgttggGACCAGCACCGGCAGCGGGAgtttaagagctaagctggaaacagcata
Malat1_sg1	tcccttggagaaccaccttgttggGCAGCACAGCTGAGCTCGTGgtttaagagctaagctggaaacagcata
Malat1_sg2	tcccttggagaaccaccttgttggCACAGCTGAGCTCGTGAGGCgtttaagagctaagctggaaacagcata
Elmod2_sg1	tcccttggagaaccaccttgttggGCACAGGAGCGGAAGAACTAgtttaagagctaagctggaaacagcata
Elmod2_sg2	tcccttggagaaccaccttgttggGTTTCCCCAGCTGCAAACACgtttaagagctaagctggaaacagcata
Lrrc58_sg1	tcccttggagaaccaccttgttggGCCGGGCCCGCGAGCCGAGGgtttaagagctaagctggaaacagcata
Lrrc58_sg2	tcccttggagaaccaccttgttggGTCGCGGGCCCGGGATCCGGgtttaagagctaagctggaaacagcata
Lpar4_sg1	tcccttggagaaccaccttgttggGGCGGGCTCCAGCATTAAAGgtttaagagctaagctggaaacagcata
Lpar4_sg2	tcccttggagaaccaccttgttggGGAGGGCTAGTCCTTAACAAgtttaagagctaagctggaaacagcata
Dnal1_sg1	tcccttggagaaccaccttgttggGCTAGCAACCAGAGCAGTGAgtttaagagctaagctggaaacagcata
Dnal1_sg2	tcccttggagaaccaccttgttggGACGGTAGCAACCGCCGGAAgtttaagagctaagctggaaacagcata
Rdx_sg1	tcccttggagaaccaccttgttggGCGGCGAACGAGCGGAGAGTgtttaagagctaagctggaaacagcata
Rdx_sg2	tcccttggagaaccaccttgttggGCGAACGAGCGGAGAGTCGGgtttaagagctaagctggaaacagcata
Atxn3_sg1	tcccttggagaaccaccttgttggGGGCTCCAGACAAATAAACAgtttaagagctaagctggaaacagcata
Atxn3_sg2	tcccttggagaaccaccttgttggTAAACATGGAGTCCATCTTCCgtttaagagctaagctggaaacagcata
Rab14_sg1	tcccttggagaaccaccttgttggGCAGCCCGAGGAAGATCCTGgtttaagagctaagctggaaacagcata
Rab14_sg2	tcccttggagaaccaccttgttggGCTCCCTCAGGATCTTCCTCgtttaagagctaagctggaaacagcata
Ppp3ca_sg1	tcccttggagaaccaccttgttggGGCTCGGTGGACACAGTCCGgtttaagagctaagctggaaacagcata
Ppp3ca_sg2	tcccttggagaaccaccttgttggGCTGTGTCCACCGAGCTCAGgtttaagagctaagctggaaacagcata
Cpeb4_sg1	tcccttggagaaccaccttgttggGTGCCCAGGTCCCGCAGCCGgtttaagagctaagctggaaacagcata
Cpeb4_sg2	tcccttggagaaccaccttgttggTGAGGAGAAGGACTCAGCCGgtttaagagctaagctggaaacagcata
Psmc6_sg1	tcccttggagaaccaccttgttggGATGGCGGACCCTAGAGATAgtttaagagctaagctggaaacagcata
Psmc6_sg2	tcccttggagaaccaccttgttggGCGACGGCTTCTCATCATGGgtttaagagctaagctggaaacagcata
Ugcg_sg1	tcccttggagaaccaccttgttggGGCGGGCGTGAGGACGGAAGgtttaagagctaagctggaaacagcata
Ugcg_sg2	tcccttggagaaccaccttgttggGGCCCGCGCCCCGCACCCGGgtttaagagctaagctggaaacagcata
Atp5a1_sg1	tcccttggagaaccaccttgttggGGCCAGTCGTCCGGAGGCTGgtttaagagctaagctggaaacagcata
Atp5a1_sg2	tcccttggagaaccaccttgttggGAGTCCCGCCCGTCGAGGGAgtttaagagctaagctggaaacagcata
Ccnt2_sg1	tcccttggagaaccaccttgttggGCACCCGGCGAGCGCGACCAgtttaagagctaagctggaaacagcata
Ccnt2_sg2	tcccttggagaaccaccttgttggAGGAGGAAGTGTCATGGCGTgtttaagagctaagctggaaacagcata
Zbtb1_sg1	aagtatcccttggagaaccaccttgttggGGCTGCGCCGAGACACTCCgtttaagagctaagctggaaacagcatagcaagtttaa
Zbtb1_sg2	aagtatcccttggagaaccaccttgttggGGCAGAGCCCGGAGTGTCTgtttaagagctaagctggaaacagcatagcaagtttaa
Lfng_sg1	aagtatcccttggagaaccaccttgttggCTCGGGCAGCCGGACCAGTgtttaagagctaagctggaaacagcatagcaagtttaa
Lfng_sg2	aagtatcccttggagaaccaccttgttggCCGCACCGCTGGAGCATGGgtttaagagctaagctggaaacagcatagcaagtttaa
qPCR Primers	forward	reverse
B-actin Set 1	CGGTTCCGATGCCCTGAGGCTCTT	CGTCACACTTCATGATGGAATTGA
B-actin Set 2	GGCTGTATTCCCCTCCATCG	CCAGTTGGTAACAATGCCATGT	used for miR-376b CRISPRi experiments only
Cyrano	ACCATGGCTCACCTTTATGC	TGGGGAAAGTAACAGGATGG
Plagl1	TGTGACGCTATTGATGTCTCCA	AGTTGGCCACTTGACTTGGT
Sms	GTCTGTGTCCCTTCATACTTGGAA	TCGCAGCACACGTCATTCTC
Syt4	GGCAAAGAGAGAGACAGTGAAG	GGTGGCACATTGCTGATAGA
Malat1	GCATGCCAGTGTGCAAGAAA	ACCCGCAAAGGCCTACATAC
Elmod2	CCTAGTTCTTCCGCTCCTGTGAG	GCTGCAATTCACATTTCCCAGT
Lrrc58	CTGGGCGGCAACCAGC	CGAAGCGAATGCAACTGTGA
Lpar4	TGCCAGAGTTTGGTTTGAACTAAC	GGGTTCACCACTCTTGAGACTGA
Dnal1	AAGAGAGTGCCCAAGCTGAAAA	GTACAGCCTTAGCTTTCCTCTTCTTC
Lcp2	CGTTTCGCTCAGAGGTCCTA	TTCACAGCCTTCTCACAGTCC
Rdx	CCCTGGAAGAGCTACTGTCTC	GGCTGGATGGCAAATTCTAGC
Atxn3	TGGCTCCAGACAAATAAACATGG	CCCCTTCTGCCATTCTCAGC
Ildr2	CTGGATGGGAAGTTGGGGAA	AGTAGGGGTCCCATTCCAGG
Rab14	CTGGTTGACAGACGCAAGGA	TTCTCTCCCGTTTTTGCGCTT
Ppp3ca	AGGGTGGTGAAAGCCGTTCC	GTAGCGAGTGTTGGCAGGAG
Cpeb4	CCACTTGACCCACGGAAAAC	ATTCCAGCATAGCAGACGCC
Frem1	TACTGTGGGACAGCCATGAG	TGATGTAGGCCACCTCTGTTTC
Psmc6	TCCACGCAGGACCTATTACA	GCTTCTTGGAGTCAGCCACT
Ugcg	ATCAGGCAGGAGGGCTCATA	ACGAACCAGAGTTTTGCATGG
Atp5a1	CGGCCATTTTGTGCCAGTC	GTCGAGTGTTAGAGGCATGGA
Ccnt2	ATGGGGCAACGTCTCAATGT	AAGCTTTCGAGCCTGCTCTT
Gm15477	CTACGACAGGTGAGCCTGAA	TCCAAGAACAGTGAGGGTCC
Adam22	CCCTGTCTGGCAATGGTGTT	ATCTCCCTGGGGTAACTGTCT
Zbtb1	GGAAGTCCTTTGTTGCAGCG	CTTCTGCTGACTCGACCGGG
Ccr2	AGGAGCCATACCTGTAAATGC	ATGCCGTGGATGAACTGAGG
Lfng	AAGCTGACCCATCCAGGTTC	CTAGAAGATGGCGGAGCGAG
Plagl1_isoform1	TTTCACAGCTGGCTCCAACA	CCCCATTCCTGTTTTCCAATGC
Plagl1_isoform2	CCAAATAGCAGGACTCGTC	AGACATCAATAGCGTCACAC
Oaz1	AGTCAGCGGGATCACAGTCTT	AGGACCCTGGTCTTGTCGTTA
Psmd4	TGCTGCTTAGGTCTGGAAGC	GCTACACCTGGGACTGAAGAC
pri-miRNA-322/503	ACTCCTTCTTAAGCCACGCC	CAACAGTGGGAGCTGAGGAG
mmu-miR-7a-5p	TGGAAGACTAGTGATTTTGTTGT	mRQ 3' Primer from Mir-X kit (Takara)
mmu-miR-7a-3p	CAACAAATCACAGTCTGCCATA	mRQ 3' Primer from Mir-X kit (Takara)
mmu-miR-322-5p	CAGCAGCAATTCATGTTTT	mRQ 3' Primer from Mir-X kit (Takara)
mmu-miR-322-3p	AAACATGAAGCGCTGCAACAC	mRQ 3' Primer from Mir-X kit (Takara)
mmu-miR-503-5p	TAGCAGCGGGAACAGTACT	mRQ 3' Primer from Mir-X kit (Takara)	used for mouse tissues
mmu-miR-503-5p	TAGCAGCGGGAACAGTACTG	mRQ 3' Primer from Mir-X kit (Takara)	used for cell culture
mmu-miR-503-3p	GAGTATTGTTTCCACTGCCTGG	mRQ 3' Primer from Mir-X kit (Takara)	used for mouse tissues
mmu-miR-503-3p	GAGTATTGTTTCCACTGCCTG	mRQ 3' Primer from Mir-X kit (Takara)	used for cell culture
mmu-miR-335-5p	TCAAGAGCAATAACGAAAAATGT	mRQ 3' Primer from Mir-X kit (Takara)
mmu-miR-335-3p	TTTTTCATTATTGCTCCTGACC	mRQ 3' Primer from Mir-X kit (Takara)
mmu-miR-450b-5p	TTTTGCAGTATGTTCCTGAATA	mRQ 3' Primer from Mir-X kit (Takara)
mmu-miR-450b-3p	ATTGGGAACATTTTGCATG	mRQ 3' Primer from Mir-X kit (Takara)
mmu-miR-154-5p	TAGGTTATCCGTGTTGCCT	mRQ 3' Primer from Mir-X kit (Takara)
mmu-miR-154-3p	AATCATACACGGTTGACCTATT	mRQ 3' Primer from Mir-X kit (Takara)
mmu-miR-495-5p	GAAGTTGCCCATGTTATTTTTC	mRQ 3' Primer from Mir-X kit (Takara)
mmu-miR-495-3p	AAACAAACATGGTGCACTTC	mRQ 3' Primer from Mir-X kit (Takara)
mmu-miR-485-5p	AGAGGCTGGCCGTGATGA	mRQ 3' Primer from Mir-X kit (Takara)
mmu-miR-485-3p	AGTCATACACGGCTCTCCTC	mRQ 3' Primer from Mir-X kit (Takara)
mmu-miR-543-5p	AAGTTGCCCGCGTGTTTTTC	mRQ 3' Primer from Mir-X kit (Takara)
mmu-miR-543-3p	AAACATTCGCGGTGCACTTCTT	mRQ 3' Primer from Mir-X kit (Takara)
mmu-miR-376b-5p	GTGGATATTCCTTCTATGGTTA	mRQ 3' Primer from Mir-X kit (Takara)
mmu-miR-376b-3p	ATCATAGAGGAACATCCACTT	mRQ 3' Primer from Mir-X kit (Takara)
U6	U6 Forward Primer from Mir-X kit (Takara)	U6 Reverse Primer from Mir-X kit (Takara)
